# Virological characteristics of the SARS-CoV-2 Omicron BA.2.75

**DOI:** 10.1101/2022.08.07.503115

**Authors:** Akatsuki Saito, Tomokazu Tamura, Jiri Zahradnik, Sayaka Deguchi, Koshiro Tabata, Izumi Kimura, Jumpei Ito, Hesham Nasser, Mako Toyoda, Kayoko Nagata, Keiya Uriu, Yusuke Kosugi, Shigeru Fujita, Daichi Yamasoba, Maya Shofa, MST Monira Begum, Yoshitaka Oda, Rigel Suzuki, Hayato Ito, Naganori Nao, Lei Wang, Masumi Tsuda, Kumiko Yoshimatsu, Yuki Yamamoto, Tetsuharu Nagamoto, Hiroyuki Asakura, Mami Nagashima, Kenji Sadamasu, Kazuhisa Yoshimura, Takamasa Ueno, Gideon Schreiber, Akifumi Takaori-Kondo, The Genotype to Phenotype Japan (G2P-Japan) Consortium, Kotaro Shirakawa, Hirofumi Sawa, Takashi Irie, Kazuo Takayama, Keita Matsuno, Shinya Tanaka, Terumasa Ikeda, Takasuke Fukuhara, Kei Sato

**Affiliations:** Department of Veterinary Science, Faculty of Agriculture, University of Miyazaki, Miyazaki, Japan; Graduate School of Medicine and Veterinary Medicine, University of Miyazaki, Miyazaki, Japan; Center for Animal Disease Control, University of Miyazaki, Miyazaki, Japan; Department of Microbiology and Immunology, Faculty of Medicine, Hokkaido University, Sapporo, Japan.; Department of Biomolecular Sciences, Weizmann Institute of Science, Rehovot, Israel; Center for iPS Cell Research and Application (CiRA), Kyoto University, Kyoto, Japan; Division of Molecular Pathobiology, International Institute for Zoonosis Control, Hokkaido University, Sapporo, Japan; Division of Systems Virology, Department of Microbiology and Immunology, The Institute of Medical Science, The University of Tokyo, Tokyo, Japan; Division of Molecular Virology and Genetics, Joint Research Center for Human Retrovirus infection, Kumamoto University, Kumamoto, Japan; Department of Clinical Pathology, Faculty of Medicine, Suez Canal University, Ismailia, Egypt; Division of Infection and immunity, Joint Research Center for Human Retrovirus infection, Kumamoto University, Japan; Department of Hematology and Oncology, Graduate School of Medicine, Kyoto University, Kyoto, Japan; Graduate School of Medicine, The University of Tokyo, Tokyo, Japan; Faculty of Medicine, Kobe University, Kobe, Japan; Department of Cancer Pathology, Faculty of Medicine, Hokkaido University, Sapporo, Japan; Division of International Research Promotion, International Institute for Zoonosis Control, Hokkaido University, Sapporo, Japan; Institute for Chemical Reaction Design and Discovery (WPI-ICReDD), Hokkaido University, Sapporo, Japan; Institute for Genetic Medicine, Hokkaido University, Sapporo, Japan; HiLung Inc., Kyoto, Japan; Tokyo Metropolitan Institute of Public Health, Tokyo, Japan; One Health Research Center, Hokkaido University, Sapporo, Japan.; Institute of Biomedical and Health Sciences, Hiroshima University, Hiroshima, Japan.; AMED-CREST, Japan Agency for Medical Research and Development (AMED), Tokyo, Japan; International Collaboration Unit, International Institute for Zoonosis Control, Hokkaido University, Sapporo, Japan; Division of Risk Analysis and Management, International Institute for Zoonosis Control, Hokkaido University, Sapporo, Japan; Laboratory of Virus Control, Research Institute for Microbial Diseases, Osaka University, Suita, Japan.; International Research Center for Infectious Diseases, The Institute of Medical Science, The University of Tokyo, Tokyo, Japan; International Vaccine Design Center, The Institute of Medical Science, The University of Tokyo, Tokyo, Japan; Graduate School of Frontier Sciences, The University of Tokyo, Kashiwa, Japan; Collaboration Unit for Infection, Joint Research Center for Human Retrovirus infection, Kumamoto University, Kumamoto, Japan; CREST, Japan Science and Technology Agency, Kawaguchi, Japan

**Keywords:** SARS-CoV-2, COVID-19, Omicron, BA.2.75, transmissibility, immune resistance, antiviral drug resistance, pathogenicity

## Abstract

SARS-CoV-2 Omicron BA.2.75 emerged in May 2022. BA.2.75 is a BA.2 descendant but is phylogenetically different from BA.5, the currently predominant BA.2 descendant. Here, we showed that the effective reproduction number of BA.2.75 is greater than that of BA.5. While the sensitivity of BA.2.75 to vaccination- and BA.1/2 breakthrough infection-induced humoral immunity was comparable to that of BA.2, the immunogenicity of BA.2.75 was different from that of BA.2 and BA.5. Three clinically-available antiviral drugs were effective against BA.2.75. BA.2.75 spike exhibited a profound higher affinity to human ACE2 than BA.2 and BA.5 spikes. The fusogenicity, growth efficiency in human alveolar epithelial cells, and intrinsic pathogenicity in hamsters of BA.2.75 were comparable to those of BA.5 but were greater than those of BA.2. Our multiscale investigations suggest that BA.2.75 acquired virological properties independently of BA.5, and the potential risk of BA.2.75 to global health is greater than that of BA.5.
