## Supplementary material for "Virological characteristics of the SARS-CoV-2 Omicron BA.2.75": Table S1

### Sheet: Re
Table S1. Estimated relative Re values of viral lineages in India, related to Figure 1
Region	PANGO lineage	Posterior mean	Posterior 2.5 percentile	Posterior 97.5 percentile	R-hat value	Effective sampling size (ESS_bulk)	Effective sampling size (ess_tail)
Average in India	BA.2.38	1.01391	0.980408	1.04715	1.00051	7493.9	4609.21
Average in India	BA.2.74	1.11372	1.04623	1.18126	1.00066	6996.81	5145.84
Average in India	BA.2.75	1.32506	1.26003	1.38613	1.00062	4686.53	5344.36
Average in India	BA.2.76	1.12644	1.08798	1.16295	1.00148	7072.54	5603.25
Average in India	BA.5	1.17495	1.12319	1.22888	1.00008	6884.75	5935.44
Average in India	other_BA.2	1.01229	0.987716	1.03414	1.00046	5769.25	4540.43
Delhi	BA.2.38	0.995811	0.980804	1.0107	1.00033	6368.83	5656.47
Delhi	BA.2.74	1.14327	1.06743	1.24207	1.00096	7747.31	5089.5
Delhi	BA.2.75	1.28896	1.19022	1.37256	1.00138	3138.79	5654.42
Delhi	BA.2.76	1.10368	1.08291	1.12567	0.999772	6791.07	5237.5
Delhi	BA.5	1.1916	1.13126	1.26205	1.00005	7912.33	5378.67
Delhi	other_BA.2	1.0159	0.997153	1.03589	1.00046	6711.14	6375.74
Gujarat	BA.2.38	1.02647	1.00555	1.04764	1.00022	4748.82	6121.23
Gujarat	BA.2.74	1.18895	1.13369	1.25238	1.00028	7024.56	5472.34
Gujarat	BA.2.75	1.3417	1.27564	1.4167	1.00041	6187.26	5479.28
Gujarat	BA.2.76	1.16044	1.1291	1.19511	1.00052	4956.25	5585.35
Gujarat	BA.5	1.18266	1.14161	1.22723	1.00027	6535.79	5580.69
Gujarat	other_BA.2	1.0373	1.01077	1.06733	1.00062	3975.63	6059.76
Haryana	BA.2.38	1.0469	1.00729	1.09016	1.00076	6768.47	4498.24
Haryana	BA.2.74	1.11911	1.02609	1.22773	1.0006	6172.76	4543.81
Haryana	BA.2.75	1.31742	1.22241	1.41031	1.00028	5499.53	5096.95
Haryana	BA.2.76	1.11562	1.06802	1.16294	1.00015	6834.14	5938.56
Haryana	BA.5	1.1411	1.052	1.22678	1.00028	6619.9	5776.4
Haryana	other_BA.2	1.01499	0.974272	1.05865	1.00188	6976.61	4659.73
Himachal Pradesh	BA.2.38	0.998888	0.946804	1.04638	1.00008	5938.74	5138.05
Himachal Pradesh	BA.2.74	1.03161	0.869296	1.16534	1.00074	4892.48	4577.59
Himachal Pradesh	BA.2.75	1.26526	1.15546	1.3621	1.00098	2204.39	5090.36
Himachal Pradesh	BA.2.76	1.11168	1.04948	1.17426	1.00041	6077.69	5973.11
Himachal Pradesh	BA.5	1.20431	1.09019	1.37603	1.00011	5117.31	3189.12
Himachal Pradesh	other_BA.2	0.996468	0.919902	1.04211	1.00076	4613.02	3717.53
Maharashtra	BA.2.38	0.979799	0.964333	0.995523	1.00055	4975.27	5164.1
Maharashtra	BA.2.74	1.06985	1.04523	1.09463	1.00194	5661.08	4210.74
Maharashtra	BA.2.75	1.37355	1.31521	1.43823	1.00053	2884.36	3583.42
Maharashtra	BA.2.76	1.07418	1.04483	1.10381	1.00064	5862.63	5573.59
Maharashtra	BA.5	1.12351	1.08436	1.165	1.00049	6480.32	5591.67
Maharashtra	other_BA.2	1.00844	0.988284	1.02787	1.00036	5377.09	6102.59
Odisha	BA.2.38	0.96668	0.896939	1.02444	1.00018	6823.35	5270
Odisha	BA.2.74	1.07189	0.961015	1.18299	1.0007	6125.87	5321.37
Odisha	BA.2.75	1.33043	1.229	1.44997	1.00233	5747.79	4261.76
Odisha	BA.2.76	1.11094	1.02619	1.19227	1.00044	6253.46	5024.19
Odisha	BA.5	1.16357	1.0597	1.27461	1.00059	6783.85	5691.72
Odisha	other_BA.2	1.00719	0.953537	1.0549	1.00016	6286.28	4460.64
Tamil Nadu	BA.2.38	1.07048	1.05527	1.08547	1.00023	7489.46	6863.12
Tamil Nadu	BA.2.74	1.14451	1.08386	1.21428	1.00032	7918.26	5399.21
Tamil Nadu	BA.2.75	1.35594	1.27387	1.46766	1.00132	4178.37	3730.28
Tamil Nadu	BA.2.76	1.13511	1.09969	1.17343	0.99998	7163.38	6075.89
Tamil Nadu	BA.5	1.27823	1.25264	1.3044	1.00104	7469.36	6402.47
Tamil Nadu	other_BA.2	1.01849	1.00351	1.03407	1.00073	6445.97	4780.33
Telangana	BA.2.38	1.0309	1.01374	1.04899	1.00039	5771.08	5813.06
Telangana	BA.2.74	1.18696	1.11733	1.27254	0.999797	6569.06	4790.95
Telangana	BA.2.75	1.33203	1.21304	1.47649	1.00182	5856.99	3984.56
Telangana	BA.2.76	1.15789	1.12604	1.19198	1.00081	6709.03	6026.38
Telangana	BA.5	1.18481	1.15104	1.22016	1.00058	6817.16	5521.78
Telangana	other_BA.2	1.02165	1.00475	1.03948	1.0007	5654.34	5842.41
West Bengal	BA.2.38	1.01099	0.985606	1.0363	1.00007	3767.59	5237.62
West Bengal	BA.2.74	1.06638	0.998564	1.13871	1.00048	5676.81	5608.99
West Bengal	BA.2.75	1.31972	1.23483	1.40214	1.00028	5705.48	4714.13
West Bengal	BA.2.76	1.16469	1.12501	1.20834	1.00003	4894.03	5534.76
West Bengal	BA.5	1.1386	1.0882	1.19078	1.0002	5542.3	6234.67
West Bengal	other_BA.2	0.981959	0.949821	1.01424	1.00024	2503.29	2161.7
Information on the averaged Re value in India and Re values in individual states are summarized.
