## Supplementary material for "Virological characteristics of the SARS-CoV-2 Omicron BA.2.75": Table S2

### Sheet: sera
Table S2. Human sera used in this study, related to Figure 2
				Date of 2nd vaccination	Date of sampling	Date of 3rd vaccination	Date of sampling	Date of sampling	Prior infection?
				(YYYY-MM-DD)	(1 month after the 2nd dose)	(YYYY-MM-DD)	(1 month after the 3rd dose)	(4 month after the 3rd dose)
Vaccine (company)	Donor ID	Sex	Age		(YYYY-MM-DD)		(YYYY-MM-DD)	(YYYY-MM-DD)
BNT162b2 (Pfizer/BioNTech)	5	Female	34	2021-04-30	2021-05-27	2022-01-22	2022-02-24	2022-05-13	No
BNT162b2 (Pfizer/BioNTech)	27	Male	41	2021-04-27	2021-05-25	2022-01-22	2022-02-24	2022-05-13	No
BNT162b2 (Pfizer/BioNTech)	28	Female	42	2021-04-28	2021-05-26	2022-01-22	2022-03-16	2022-05-13	No
BNT162b2 (Pfizer/BioNTech)	36	Male	34	2021-04-27	2021-05-27	2022-01-25	2022-02-25	2022-05-19	No
BNT162b2 (Pfizer/BioNTech)	38	Female	24	2021-04-27	2021-05-26	2022-01-26	2022-02-18	2022-05-19	No
BNT162b2 (Pfizer/BioNTech)	46	Female	42	2021-04-27	2021-05-25	2021-12-26	2022-02-14	2022-05-18	No
BNT162b2 (Pfizer/BioNTech)	55	Female	45	2021-04-30	2021-05-28	2022-01-28	2022-02-18	2022-05-19	No
BNT162b2 (Pfizer/BioNTech)	61	Female	48	2021-06-04	2021-07-02	2022-01-29	2022-02-14	2022-05-17	No
BNT162b2 (Pfizer/BioNTech)	69	Male	42	2021-07-17	2021-08-12	2022-01-28	2022-02-22	2022-05-19	No
BNT162b2 (Pfizer/BioNTech)	71	Male	34	2021-04-08	2021-05-06	2021-12-28	2022-01-21	2022-05-13	No
BNT162b2 (Pfizer/BioNTech)	87	Male	34	2021-06-02	2021-06-30	2022-01-26	2022-02-16	2022-05-19	No
BNT162b2 (Pfizer/BioNTech)	89	Male	45	2021-06-04	2021-06-29	2022-01-24	2022-02-15	2022-05-17	No
BNT162b2 (Pfizer/BioNTech)	97	Female	43	2021-06-04	2021-07-02	2022-01-26	2022-02-16	2022-05-18	No
BNT162b2 (Pfizer/BioNTech)	100	Male	32	2021-06-08	2021-07-07	2022-01-22	2022-02-17	2022-05-17	No
BNT162b2 (Pfizer/BioNTech)	102	Male	30	2021-05-31	2021-06-28	2022-01-22	2022-02-21	2022-05-17	No
				Date of test	Date of sampling	Prior infection?	Prior vaccination?	Vaccine	Date of 1st vaccination	Date of 2nd vaccination	Date of 3rd vaccination
SARS-CoV-2 infected	Donor ID	Sex	Age	(YYYY/MM/DD)	(YYYY/MM/DD)				(YYYY/MM/DD)	(YYYY/MM/DD)	(YYYY/MM/DD)
Delta	IPK-p117-1	Male	62	2021-07-15	2021-08-19	No	No
Delta	IPK-p118-1	Female	52	2021-07-15	2021-08-19	No	No
Delta	IPK-p123-1	Male	39	2021-07-20	2021-09-13	No	No
Delta	IPK-p125-1	Male	43	2021-07-21	2021-08-13	No	No
Delta	IPK-p126-1	Female	53	2021-07-23	2021-08-17	No	No
Delta	IPK-p127-1	Male	22	2021-07-24	2021-08-17	No	No
Delta	IPK-p143-1	Male	47	2021-07-29	2021-08-22	No	No
Delta	IPK-p144-1	Male	63	2021-08-02	2021-08-23	No	No
Delta	IPK-p154-1	Female	53	2021-08-05	2021-08-11	No	No
Delta	IPK-p155-1	Male	22	2021-08-08	2021-08-27	No	No
Delta	IPK-p156-1	Male	46	2021-08-10	2021-09-11	No	No
Delta	IPK-p222-1	Male	48	2021-09-09	2021-09-27	No	No
Delta	IPK-p227-1	Female	46	2021-09-05	2021-10-03	No	No
Delta	CUE-0005	Male	65	2021-07-05	2021-07-12	No	No
Delta	CUE-0006	Male	67	2021-07-05	2021-07-12	No	No
Delta	CUE-0022	Male	57	2021-08-18	2021-09-27	No	No
Delta	CUE-0024	Male	60	2021-08-22	2021-09-24	No	No
Delta	CUE-0030	Male	52	2021-08-30	2021-09-27	No	No
BA.1	P264	Male	60	2022-01-03	2022-01-29	No	Yes	BNT162b2	2021-08-27	2021-09-18
BA.1	P265	Female	57	2022-01-04	2022-01-28	No	Yes	BNT162b2	2021-10-04	2021-10-25
BA.1	P274	Female	20	2022-01-15	2022-01-29	No	Yes	mRNA-1273	2021-09-11	2021-10-09
BA.1	P276	Male	44	2022-01-20	2022-01-30	No	Yes	BNT162b2	2021-08-06	2021-08-22
BA.1	P279	Male	61	2022-01-18	2022-02-05	No	Yes	BNT162b2	2021-07-03	2021-07-24
BA.1	P282	Male	56	2022-01-22	2022-02-06	No	Yes	BNT162b2	2021-09-18	2021-10-12
BA.1	P285	Female	65	2022-01-23	2022-02-06	No	Yes	BNT162b2	2022-01-07	2022-01-28
BA.1	P295	Female	41	2022-01-25	2022-02-06	No	Yes	BNT162b2	2021-08-07	2021-08-28
BA.1	P288	Female	76	2022-01-24	2022-02-07	No	Yes	BNT162b2	2021-06-29	2021-07-20
BA.1	P289	Female	51	2022-01-24	2022-02-07	No	Yes	BNT162b2	2021-08-02	2021-08-23
BA.1	P290	Male	53	2022-01-25	2022-02-07	No	Yes	BNT162b2	2021-09-02	2021-09-30
BA.1	2651	Male	71	NA	2022-02-14	No	Yes	BNT162b2	2021-06-14	2021-07-12
BA.1	1880	Female	25	2022-01-07	2022-02-03	No	Yes	BNT162b2	2021-09-09	2021-09-30
BA.1	2187	Male	32	2022-01-20	2022-02-05	No	Yes	mRNA-1273	2021-07-09	2021-08-06
BA.1	2137	Female	32	2022-01-19	2022-02-05	No	Yes	mRNA-1273	2021-07-09	2021-08-06
BA.1	2550	Female	24	2022-01-25	2022-02-05	No	Yes	BNT162b2	2021-10-12	2021-11-02
BA.2	P378	Male	43	2022-03-28	2022-04-10	No	Yes	BNT162b2	2021-10-10	2021-10-31
BA.2	P398	Male	48	2022-04-13	2022-04-30	No	Yes	BNT162b2	2021-09-18	2021-10-09	2022/04/09
BA.2	P407	Male	29	2022-05-01	2022-05-12	No	Yes	mRNA-1273	2021-09-13	2021/10/11
BA.2	P401	Male	35	2022-04-22	2022-05-05	No	Yes	BNT162b2	2021-09-09	2021-09-30
BA.2	P412	Female	82	2022-05-04	2022-05-26	No	Yes	BNT162b2	2021-06-11	2021-07-09
BA.2	6449	Male	43	2022-04-03	2022-04-23	No	Yes	BNT162b2	2021-08-13	2021-09-11
BA.2	6355	Male	50	2022-04-02	2022-04-20	No	Yes	NA	2021-04-28	2021-05-19	2022-01-19
BA.2	6547	Male	54	2022-04-06	2022-04-22	No	Yes	BNT162b2	2021-08-25	2021-09-15
BA.2	7951	Female	71	2022-04-25	2022-05-12	No	Yes	Mix	2021/06/20 (BNT162b2)	2021/07/16 (BNT162b2)	2022/02/16 (mRNA-1273）
BA.2	8645	Female	41	2022-05-07	2022-05-20	No	Yes	BNT162b2	2021-05-23	2021-06-13	2022-01-20
BA.2	8682	Female	25	2022-05-08	2022-05-24	No	Yes	BNT162b2	2021-09-03	2021-09-27
BA.2	5949	Male	24	2022-03-22	2022-05-22	No	Yes	mRNA-1273	2021-08-05	2021-09-02
BA.2	8463	Male	84	2022-05-05	2022-05-23	No	Yes	Mix	2021/05/27 (BNT162b2)	2021/06/21 (BNT162b2)	2022/02/22(mRNA-1273）
BA.2	8796	Female	34	2022-05-10	2022-06-05	No	Yes	BNT162b2	2021-09-26	2021-10-17
NA, not applicable.
