## Supplementary material for "Virological characteristics of the SARS-CoV-2 Omicron BA.2.75": Table S3

### Sheet: primers
Table S3. Primers used for the construction of SARS-CoV-2 S expression plasmids, related to Figures 2 and 3
Primer name	Sequence (5'-to-3')
Omicron universal Fw	cactatagggcgaattgggtaccatgtttgtgttcctggt
BA2 Rv	agctccaccgcggtggcggccgctcaggtgtagtgcagtttca
pC_S_BA2_147_152_157_R	cagactccattctggacttgttgttctcgtggtagtagac
pC_S_BA2_147_152_157_F	caacaagtccagaatggagtctgagctgagggtctactcc
pC_S_BA2_K147E_R	ggacttgttgttctcgtggtagtagac
pC_S_BA2_K147E_F	gtctactaccacgagaacaacaagtcc
pC_S_BA2_W152R_R	ctcagactccattctggacttgttgtt
pC_S_BA2_W152R_F	aacaacaagtccagaatggagtctgag
pC_S_BA2_F157L_R	ggagtagaccctcagctcagactccat
pC_S_BA2_F157L_F	atggagtctgagctgagggtctactcc
pC_S_BA2_I210V_R	cctgcccaggttcactggtgtgtgttt
pC_S_BA2_I210V_F	aaacacacaccagtgaacctgggcagg
pC_S_BA2_G257S_R	tcctgctgtccagctagaggaggagtc
pC_S_BA2_G257S_F	gactcctcctctagctggacagcagga
pC_S_BA2_D339H_R	attgaacacctcgtgaaatggacacag
pC_S_BA2_D339H_F	ctgtgtccatttcacgaggtgttcaat
pC_S_BA2_G446S_R	gttgtagttgccgctcaccttgctgtc
pC_S_BA2_G446S_F	gacagcaaggtgagcggcaactacaac
pC_S_BA2_N460K_R	aaatggtttcagcttgctcttcctgaa
pC_S_BA2_N460K_F	ttcaggaagagcaagctgaaaccattt
pC-S_BA2_R493Q-F	ttactttccactccaatcctatggcttca
pC-S_BA2_R493Q-R	tgaagccataggattggagtggaaagtaa
BA2_G446S_R	CCTGAACAGTCTGTAGAGGTAGTTGTAGTTGCCACTCACCTTGCTGTCCAGTTTGTTG
BA2_D339H_F	GTAGCGGAGGCGGAGGGTCGGCTAGCCATCCAAACATCACCAACCTGTGCCCTTTTCATGAAGTTTTTAACGCCACCAGG
BA2_N460K_R	CTCTGTGCTGATGTCCCTCTCAAATGGTTTCAGTTTGCTCTTCCTGAACAGTCTGTAGAGG
BA2_R493Q_R	GCCCACTCCATAGGTTGGACGGAAGCCATAGGACTGGAGTGGAAAGTAACAGTTGAAGCCG
BA2_CON3_F	GGCGGTAGCGGAGGCGGAGGGTCGGCTAGCCATCCAAACATCACCAACCTGTGCCCTTTTGATGAAGTTTTTAACGCCACCAGG
RBDO_CON3_F	GGAGGCGGTAGCGGAGGCGGAGGGTCGGCTAGCCATCCTAATATCACCAATCTGTGCCCTTTTGGTGAAGTTTTTAACG
