## Supplementary material for "Virological characteristics of the SARS-CoV-2 Omicron BA.2.75": Table S4

### Sheet: virus
Table S4. Summary of unexpected amino acid mutations detected in the working virus stocks, related to Figures 4 and 5 and Table 1
Original clinical isolate	Reference	Position in Reference (nt)	REF	ALT	Quality score	Depth in REF	Depth in ALT	Mutation type	ORF	Amino acid substitution
B.1.1 (EPI_ISL_479681)	NC_045512.2	14408	C	T	225	0	190	missense_variant	NSP12	P303L
BA.1 (EPI_ISL_7418017)	NC_045512.2	10448	CC	TA	225	0	218	missense_variant	NSP5	P132Y
BA.1 (EPI_ISL_7418017)	NC_045512.2	11750	C	T	159	177	56	missense_variant	NSP6	L260F
BA.1 (EPI_ISL_7418017)	NC_045512.2	20486	A	C	222	76	86	missense_variant	NSP15	K289T
BA.2 (EPI_ISL_9595859)	NC_045512.2	no additional mutation
BA.5 (EPI_ISL_12812500)	NC_045512.2	2388	C	T	228	1	195	missense_variant	NSP2	T528I
BA.5 (EPI_ISL_12812500)	NC_045512.2	11522	T	G	79	180	45	missense_variant	NSP6	F184V
BA.5 (EPI_ISL_12812500)	NC_045512.2	11750	C	T	222	108	71	missense_variant	NSP6	L260F
BA.2.75 (EPI_ISL_13969765)	NC_045512.2	no additional mutation
